# Mapping the Telomeric 3D Interactome with Telomere-C Reveals Repetitive Element Hubs Associated with Telomere Maintenance

**DOI:** 10.1101/2025.10.09.681516

**Authors:** Yi-An Chen, Ogechukwu Mbegbu, Noelle H. Fukushima, T. Rhyker Ranallo-Benavidez, Tianpeng Zhang, Floris P. Barthel

## Abstract

Telomeres are essential for genome integrity, but the accurate, high-resolution mapping of their three-dimensional (3D) chromatin interactions, a process thought to mediate gene regulation and telomere maintenance, has been limited by the repetitive nature of subtelomeric DNA and shortcomings of traditional sequencing-based chromatin conformation capture methodologies. To overcome these challenges, we developed Telomere Conformation Capture by sequencing (Telomere-C), a novel high-throughput approach for the genome-wide identification of telomeric chromatin interactions. We applied Telomere-C to three normal fibroblast cell lines (BJ, IMR90, WI38), one telomerase-positive cancer cell line (HeLa S3) and two cancer cell lines (U2-OS and WI38-VA13) that maintain telomeres by alternative lengthening of telomeres (ALT). We generated millions of telomere-associated reads per sample and identified up to 41,026 interaction peaks. We successfully validated previously-described telomeric interaction sites (e.g., *TERT* and *DUX4*), and critically, revealed a novel class of ultra-long-range interactions extending over 5 Mb away from the telomere, which surprisingly constitute over 80% of all identified contacts. Contrary to prior studies focusing on protein coding gene interactions, we discovered that the telomeric 3D interactome is overwhelmingly anchored at repetitive element hubs, particularly interstitial telomeric sequence (ITS), telomere-associated repeat 1 (TAR1) and D20S16 elements. We found that the clustering of these interactions correlates strongly with cell-type-specific telomere maintenance. Most notably, D20S16 telomeric interactions were uniquely and highly enriched in ALT cancer cells, suggesting a mechanistic link. Taken together, our study effectively constructs the first high resolution maps of the telomeric 3D interactome, redefining its scope to be dominated by ultra-long-range contacts with repetitive elements. This work provides fundamental insights into telomeric nuclear organization and establishes the telomeric D20S16 interaction as a molecular signature for the ALT pathway.
