## Supplemental Table 1 for "Mapping the Telomeric 3D Interactome with Telomere-C Reveals Repetitive Element Hubs Associated with Telomere Maintenance"

### Sheet: BJP14_significant
Cell	repName	Class	Total_number_of_repeats	Total_size_of_repeats	Total_number_of_intersected	Total_size_of_intersected	Total_number_of_intersected_background	Total_size_of_intersected_background	Total_number_of_peaks	Total_size_of_peaks	Total_size_of_filter_genome	log2.Exp_._background.	p.value	FDR	Significant
BJP14	(AATGG)n	Simple_repeat	1641	5876418	0	0	20	12176	9397	5878326	3117141169	-13.5719	1.79944e-06	0.000589242	Down
BJP14	(ACCCTA)n	Simple_repeat	26	11474	12	6236	0	0	9397	5878326	3117141169	12.6066	9.35917e-05	0.0213199	Up
BJP14	(AGGGTT)n	Simple_repeat	21	38370	13	18013	0	0	9397	5878326	3117141169	14.1368	1.59483e-05	0.00404315	Up
BJP14	(AT)n	Simple_repeat	40188	3421776	12	447	86	6173	9397	5878326	3117141169	-3.78463	5.7359e-15	7.51307e-12	Down
BJP14	(ATCGAATGGA)n	Simple_repeat	12696	600191	0	0	26	1182	9397	5878326	3117141169	-10.2082	2.94229e-08	1.54157e-05	Down
BJP14	(ATTCC)n	Simple_repeat	630	9836352	0	0	27	24488	9397	5878326	3117141169	-14.5798	1.12106e-08	6.52624e-06	Down
BJP14	(CTAACC)n	Simple_repeat	41	27096	15	5398	0	0	9397	5878326	3117141169	12.3985	1.27281e-05	0.00333433	Up
BJP14	(GAATG)n	Satellite	594	6688563	0	0	18	10522	9397	5878326	3117141169	-13.3613	6.69453e-06	0.00191317	Down
BJP14	(TA)n	Simple_repeat	40210	5351976	7	240	104	13991	9397	5878326	3117141169	-5.85943	2.64324e-23	5.19331e-20	Down
BJP14	(TAACCC)n	Simple_repeat	30	21462	12	6033	0	0	9397	5878326	3117141169	12.5589	0.000123618	0.0252342	Up
BJP14	(TATATAA)n	Simple_repeat	4722	6734157	0	0	25	10974	9397	5878326	3117141169	-13.4219	5.77362e-08	2.66911e-05	Down
BJP14	(TGGAA)n	Simple_repeat	2021	4951695	0	0	13	5349	9397	5878326	3117141169	-12.3853	0.00023946	0.0459004	Down
BJP14	ALR\Alpha	Satellite	1398	83494836	0	0	77	147826	9397	5878326	3117141169	-17.1736	4.51219e-24	1.18204e-20	Down
BJP14	BSR	Beta	2528	6945776	1	938	17	10905	9397	5878326	3117141169	-3.53785	0.000141525	0.0285191	Down
BJP14	D20S16	Satellite	328	98683	59	10850	0	0	9397	5878326	3117141169	13.4055	1.97071e-19	3.44173e-16	Up
BJP14	G-rich	Low_complexity	13295	940031	118	12884	32	2780	9397	5878326	3117141169	2.21202	7.68917e-13	8.05722e-10	Up
BJP14	GAP_chr7_51bp	Unknown	711	35682	18	882	0	0	9397	5878326	3117141169	9.78627	6.84193e-06	0.00192038	Up
BJP14	HAL1	LINE	21996	7395044	23	4070	70	17125	9397	5878326	3117141169	-2.07273	1.0753e-06	0.000359609	Down
BJP14	HERVH-int	LTR	5811	5343156	5	2121	27	10660	9397	5878326	3117141169	-2.32885	0.000110804	0.023916	Down
BJP14	HERVK9-int	LTR	700	1038531	25	13887	3	794	9397	5878326	3117141169	4.12674	2.31483e-05	0.00568508	Up
BJP14	HSATI	Satellite	6379	3608404	0	0	28	8134	9397	5878326	3117141169	-12.9899	7.23261e-09	4.37239e-06	Down
BJP14	HSATII	Satellite	30001	40941325	0	0	169	74743	9397	5878326	3117141169	-16.1897	2.10824e-51	1.65687e-47	Down
BJP14	L1M3	LINE	8044	2861562	2	353	32	6880	9397	5878326	3117141169	-4.2808	6.75215e-08	2.95362e-05	Down
BJP14	L1M5	LINE	48073	13001754	11	1181	150	26492	9397	5878326	3117141169	-4.48631	2.22118e-32	8.72813e-29	Down
BJP14	L1MA4	LINE	10910	6304825	6	1757	38	12167	9397	5878326	3117141169	-2.79109	9.2158e-07	0.0003149	Down
BJP14	L1MA7	LINE	9247	4329890	3	976	33	9232	9397	5878326	3117141169	-3.24037	2.2189e-07	8.50651e-05	Down
BJP14	L1MA8	LINE	10914	5123247	6	1963	43	9225	9397	5878326	3117141169	-2.23191	5.55391e-08	2.64534e-05	Down
BJP14	L1MA9	LINE	16887	7755567	12	2680	43	13537	9397	5878326	3117141169	-2.33617	3.25912e-05	0.00776164	Down
BJP14	L1MB3	LINE	17878	6992066	16	2885	55	13810	9397	5878326	3117141169	-2.25867	3.67466e-06	0.00113252	Down
BJP14	L1MB4	LINE	9620	3586601	5	377	36	9771	9397	5878326	3117141169	-4.6922	7.6522e-07	0.000267283	Down
BJP14	L1MB5	LINE	9695	3747096	9	1541	35	6422	9397	5878326	3117141169	-2.05844	0.000104238	0.0234058	Down
BJP14	L1MB7	LINE	19935	8665372	13	2256	59	14716	9397	5878326	3117141169	-2.70501	3.70974e-08	1.88096e-05	Down
BJP14	L1MB8	LINE	20715	8804550	16	1785	54	13799	9397	5878326	3117141169	-2.94986	5.75335e-06	0.00170625	Down
BJP14	L1MC1	LINE	13596	7619545	5	940	41	13883	9397	5878326	3117141169	-3.88308	4.30416e-08	2.11415e-05	Down
BJP14	L1MC3	LINE	13424	6884259	11	2761	43	11553	9397	5878326	3117141169	-2.06461	1.37512e-05	0.0035433	Down
BJP14	L1MC4	LINE	27123	8602942	14	1568	88	17510	9397	5878326	3117141169	-3.48034	2.63969e-14	3.19159e-11	Down
BJP14	L1MC4a	LINE	8641	3195342	2	92	32	8467	9397	5878326	3117141169	-6.50865	6.76487e-08	2.95362e-05	Down
BJP14	L1MC5	LINE	15169	4350083	7	1151	48	9003	9397	5878326	3117141169	-2.96643	1.27353e-08	7.14906e-06	Down
BJP14	L1MC5a	LINE	17820	4920556	12	1304	63	9464	9397	5878326	3117141169	-2.85855	1.63369e-09	1.11645e-06	Down
BJP14	L1MCa	LINE	7304	3830383	6	1028	28	7063	9397	5878326	3117141169	-2.77924	0.000191993	0.0381993	Down
BJP14	L1MD	LINE	6986	1961270	0	0	24	5081	9397	5878326	3117141169	-12.3112	1.16874e-07	4.83426e-05	Down
BJP14	L1MDa	LINE	7308	3889654	3	528	27	7136	9397	5878326	3117141169	-3.75398	8.27088e-06	0.00224141	Down
BJP14	L1ME1	LINE	33316	15385703	7	616	118	34579	9397	5878326	3117141169	-5.80852	3.63187e-27	1.14171e-23	Down
BJP14	L1ME2	LINE	12819	5389574	8	889	33	7615	9397	5878326	3117141169	-3.09716	0.000110885	0.023916	Down
BJP14	L1ME3Cz	LINE	13709	4069965	6	1271	32	6122	9397	5878326	3117141169	-2.26714	2.40509e-05	0.00581587	Down
BJP14	L1ME3G	LINE	22408	5643496	14	1336	76	11377	9397	5878326	3117141169	-3.08918	1.7037e-11	1.40941e-08	Down
BJP14	L1ME4a	LINE	30102	6540786	12	1616	59	10944	9397	5878326	3117141169	-2.75888	1.32352e-08	7.17346e-06	Down
BJP14	L1MEc	LINE	17808	8030192	20	3230	58	15946	9397	5878326	3117141169	-2.30323	1.91274e-05	0.00477215	Down
BJP14	L1MEd	LINE	18017	6236934	15	1937	61	17686	9397	5878326	3117141169	-3.19005	9.56e-08	4.06119e-05	Down
BJP14	L1MEf	LINE	12126	5741683	4	646	30	7571	9397	5878326	3117141169	-3.54884	6.08186e-06	0.00177027	Down
BJP14	L1PA13	LINE	9327	7497082	11	3159	46	15405	9397	5878326	3117141169	-2.2855	3.20595e-06	0.00100782	Down
BJP14	L1PA16	LINE	14394	10892047	16	5451	59	22447	9397	5878326	3117141169	-2.04173	5.92193e-07	0.000217213	Down
BJP14	L1PA2	LINE	5643	11529691	2	648	42	23090	9397	5878326	3117141169	-5.15297	1.05095e-10	8.25943e-08	Down
BJP14	L1PA3	LINE	10288	17629483	3	972	64	29306	9397	5878326	3117141169	-4.91266	6.21979e-16	8.88751e-13	Down
BJP14	L1PBa	LINE	2258	2582224	36	16689	7	2942	9397	5878326	3117141169	2.50362	8.17451e-06	0.00224141	Up
BJP14	LTR12	LTR	730	481134	33	10004	1	601	9397	5878326	3117141169	4.05481	2.87605e-09	1.88357e-06	Up
BJP14	LTR12C	LTR	2184	2132858	201	86935	7	2312	9397	5878326	3117141169	5.23212	1.68324e-52	2.64571e-48	Up
BJP14	LTR12E	LTR	1245	1441203	180	83661	5	3740	9397	5878326	3117141169	4.48308	9.63839e-50	5.04987e-46	Up
BJP14	LTR12_v	LTR	754	396058	28	7280	2	256	9397	5878326	3117141169	4.8243	6.95906e-07	0.000248597	Up
BJP14	LTR17	LTR	840	483460	33	10492	3	1524	9397	5878326	3117141169	2.78255	1.74129e-07	7.01784e-05	Up
BJP14	LTR2752	LTR	238	217537	13	5289	0	0	9397	5878326	3117141169	12.3691	0.000206322	0.0400367	Up
BJP14	LTR60B	LTR	278	106188	17	6364	1	133	9397	5878326	3117141169	5.56986	0.000115833	0.0246036	Up
BJP14	MER11C	LTR	1498	1502929	0	0	14	5467	9397	5878326	3117141169	-12.4168	0.000118402	0.0248139	Down
BJP14	MER2	DNA	9378	2048876	2	171	20	2335	9397	5878326	3117141169	-3.76356	0.000120121	0.024843	Down
BJP14	MER52A	LTR	1302	1478048	110	53490	10	4589	9397	5878326	3117141169	3.54273	2.60371e-23	5.19331e-20	Up
BJP14	MER52D	LTR	916	766682	55	26169	5	2425	9397	5878326	3117141169	3.43126	5.18835e-12	4.79709e-09	Up
BJP14	MLT2A1	LTR	4107	1151821	1	234	23	3591	9397	5878326	3117141169	-3.93405	2.89706e-06	0.000929305	Down
BJP14	MLT2B4	LTR	4052	1135623	47	6683	4	296	9397	5878326	3117141169	4.49218	2.15905e-10	1.61599e-07	Up
BJP14	MLT2B5	LTR	1191	227480	52	4455	0	0	9397	5878326	3117141169	12.1215	2.51389e-16	3.95134e-13	Up
BJP14	SAR	Satellite	166	13392855	0	0	17	23439	9397	5878326	3117141169	-14.5167	9.91351e-06	0.00264103	Down
BJP14	TAR1	Satellite	201	135880	39	31167	1	637	9397	5878326	3117141169	5.61037	1.06634e-11	9.31155e-09	Up

### Sheet: IMR90_significant
Cell	repName	Class	Total_number_of_repeats	Total_size_of_repeats	Total_number_of_intersected	Total_size_of_intersected	Total_number_of_intersected_background	Total_size_of_intersected_background	Total_number_of_peaks	Total_size_of_peaks	Total_size_of_filter_genome	log2.Exp_._background.	p.value	FDR	Significant
IMR90	ALR\Alpha	Satellite	1398	83494836	0	0	22	27363	1257	1090917	3117141169	-14.74	4.38744e-07	0.00114936	Down
IMR90	D20S16	Satellite	328	98683	39	7654	0	0	1257	1090917	3117141169	12.9022	1.09489e-12	8.60471e-09	Up
IMR90	G-rich	Low_complexity	13295	940031	34	6999	4	234	1257	1090917	3117141169	4.89662	5.93964e-07	0.0013337	Up
IMR90	HSATII	Satellite	30001	40941325	0	0	20	8270	1257	1090917	3117141169	-13.0138	1.90132e-06	0.00373561	Down
IMR90	L1M5	LINE	48073	13001754	7	1065	35	9554	1257	1090917	3117141169	-3.16405	1.5037e-05	0.0238569	Down
IMR90	L1MA4	LINE	10910	6304825	0	0	16	5573	1257	1090917	3117141169	-12.4445	3.03501e-05	0.0397536	Down
IMR90	L1ME1	LINE	33316	15385703	3	506	26	8743	1257	1090917	3117141169	-4.10824	1.51781e-05	0.0238569	Down
IMR90	LTR12C	LTR	2184	2132858	26	11783	1	901	1257	1090917	3117141169	3.70756	3.89299e-07	0.00114936	Up
IMR90	MLT2B2	LTR	3085	974920	25	3352	3	306	1257	1090917	3117141169	3.44914	2.6417e-05	0.0377475	Up
IMR90	MLT2B4	LTR	4052	1135623	30	4718	1	497	1257	1090917	3117141169	3.24426	2.83376e-08	0.000111353	Up
IMR90	MLT2B5	LTR	1191	227480	69	5910	0	0	1257	1090917	3117141169	12.5292	1.22885e-21	1.93151e-17	Up
IMR90	TAR1	Satellite	201	135880	31	23949	0	0	1257	1090917	3117141169	14.5477	2.66005e-10	1.39369e-06	Up

### Sheet: WI38_significant
Cell	repName	Class	Total_number_of_repeats	Total_size_of_repeats	Total_number_of_intersected	Total_size_of_intersected	Total_number_of_intersected_background	Total_size_of_intersected_background	Total_number_of_peaks	Total_size_of_peaks	Total_size_of_filter_genome	log2.Exp_._background.	p.value	FDR	Significant
WI38	TAR1	Satellite	201	135880	23	15819	0	0	161	151090	3117141169	13.9495	1.2236e-07	0.00192326	Up

### Sheet: WI38VA13_significant
Cell	repName	Class	Total_number_of_repeats	Total_size_of_repeats	Total_number_of_intersected	Total_size_of_intersected	Total_number_of_intersected_background	Total_size_of_intersected_background	Total_number_of_peaks	Total_size_of_peaks	Total_size_of_filter_genome	log2.Exp_._background.	p.value	FDR	Significant
WI38VA13	(AATGG)n	Simple_repeat	1641	5876418	0	0	55	41916	31072	22747670	3117141169	-15.3552	3.50387e-17	1.01989e-14	Down
WI38VA13	(AATGGAATGG)n	Simple_repeat	48	2808991	0	0	24	21934	31072	22747670	3117141169	-14.4209	2.47092e-09	3.73441e-07	Down
WI38VA13	(ACCCTA)n	Simple_repeat	26	11474	14	7015	0	0	31072	22747670	3117141169	12.7764	1.0919e-05	0.00112173	Up
WI38VA13	(AGGGTT)n	Simple_repeat	21	38370	13	18323	0	0	31072	22747670	3117141169	14.1614	1.59483e-05	0.00161726	Up
WI38VA13	(AT)n	Simple_repeat	40188	3421776	52	2143	310	22305	31072	22747670	3117141169	-3.37906	5.02455e-46	5.26506e-43	Down
WI38VA13	(ATAG)n	Simple_repeat	1996	147522	3	109	21	1377	31072	22747670	3117141169	-3.647	0.00026652	0.0211578	Down
WI38VA13	(ATCGAATGGA)n	Simple_repeat	12696	600191	0	0	97	4398	31072	22747670	3117141169	-12.103	1.04998e-29	5.89415e-27	Down
WI38VA13	(ATGGA)n	Simple_repeat	1591	2076203	0	0	23	13129	31072	22747670	3117141169	-13.6806	2.20071e-07	2.66083e-05	Down
WI38VA13	(ATTCC)n	Simple_repeat	630	9836352	0	0	65	60252	31072	22747670	3117141169	-15.8787	9.5083e-21	3.47561e-18	Down
WI38VA13	(CATTC)n	Satellite	355	2393822	0	0	23	19532	31072	22747670	3117141169	-14.2536	1.65003e-07	2.07481e-05	Down
WI38VA13	(CTAACC)n	Simple_repeat	41	27096	13	7176	0	0	31072	22747670	3117141169	12.8092	7.89948e-05	0.00713586	Up
WI38VA13	(GAATG)n	Satellite	594	6688563	0	0	61	59543	31072	22747670	3117141169	-15.8617	1.70992e-19	5.48501e-17	Down
WI38VA13	(GATTCCATTC)n	Simple_repeat	4758	256552	0	0	44	2191	31072	22747670	3117141169	-11.098	1.02882e-13	2.31013e-11	Down
WI38VA13	(GGAAT)n	Simple_repeat	415	5259606	0	0	37	37601	31072	22747670	3117141169	-15.1985	6.28463e-12	1.17597e-09	Down
WI38VA13	(GGAATGGAAT)n	Simple_repeat	63	3484929	0	0	24	28837	31072	22747670	3117141169	-14.8157	7.87881e-09	1.13614e-06	Down
WI38VA13	(GGGTTA)n	Simple_repeat	11	8057	9	3420	0	0	31072	22747670	3117141169	11.7402	0.000221141	0.0182942	Up
WI38VA13	(TA)n	Simple_repeat	40210	5351976	66	2677	360	50474	31072	22747670	3117141169	-4.23634	2.58335e-50	3.69138e-47	Down
WI38VA13	(TACA)n	Simple_repeat	1093	48464	0	0	12	335	31072	22747670	3117141169	-8.39232	0.000473684	0.035795	Down
WI38VA13	(TATA)n	Simple_repeat	2206	187091	2	174	18	1227	31072	22747670	3117141169	-2.81088	0.000391466	0.0298692	Down
WI38VA13	(TATATAA)n	Simple_repeat	4722	6734157	0	0	80	37629	31072	22747670	3117141169	-15.1996	1.18053e-24	5.15434e-22	Down
WI38VA13	(TCCAT)n	Simple_repeat	413	2653617	0	0	23	17248	31072	22747670	3117141169	-14.0742	1.7401e-07	2.17071e-05	Down
WI38VA13	(TGGAA)n	Simple_repeat	2021	4951695	0	0	42	24248	31072	22747670	3117141169	-14.5656	3.66689e-13	7.78868e-11	Down
WI38VA13	(TTCCA)n	Simple_repeat	307	3465031	0	0	24	27646	31072	22747670	3117141169	-14.7548	7.46908e-08	9.62287e-06	Down
WI38VA13	(TTCT)n	Simple_repeat	2319	170046	5	187	24	1579	31072	22747670	3117141169	-3.07112	0.000525773	0.0389816	Down
WI38VA13	(TTTC)n	Simple_repeat	6356	638147	19	1037	49	4264	31072	22747670	3117141169	-2.03874	0.00034542	0.0264844	Down
WI38VA13	ALR\Alpha	Satellite	1398	83494836	1	46	163	621316	31072	22747670	3117141169	-13.6904	9.92347e-50	1.29981e-46	Down
WI38VA13	BSR	Beta	2528	6945776	1	638	62	59566	31072	22747670	3117141169	-6.54255	9.61783e-18	2.92109e-15	Down
WI38VA13	COMP-subunit_LSAU-BSAT_rnd-1_family-1	Satellite	627	741568	0	0	13	7415	31072	22747670	3117141169	-12.8564	0.000229274	0.0187936	Down
WI38VA13	Charlie1a	DNA	6490	2275034	30	3559	64	14965	31072	22747670	3117141169	-2.07174	0.000561773	0.0414552	Down
WI38VA13	Charlie29b	DNA	1188	237503	2	312	19	2899	31072	22747670	3117141169	-3.21182	0.0002087	0.0173563	Down
WI38VA13	D20S16	Satellite	328	98683	209	55358	0	0	31072	22747670	3117141169	15.7565	2.83664e-85	6.36947e-82	Up
WI38VA13	GAP_chr14-chr22_64bp	Unknown	7098	454025	0	0	113	6905	31072	22747670	3117141169	-12.7536	1.22886e-34	8.3979e-32	Down
WI38VA13	GAP_chr6_34bp	Unknown	864	29242	0	0	27	890	31072	22747670	3117141169	-9.79928	1.21235e-08	1.7014e-06	Down
WI38VA13	GAP_chr7_51bp	Unknown	711	35682	358	17831	0	0	31072	22747670	3117141169	14.1222	8.8621e-135	2.32157e-131	Up
WI38VA13	GAP_chr7_83bp	Unknown	244	19855	13	939	0	0	31072	22747670	3117141169	9.87652	0.000207201	0.0173233	Up
WI38VA13	HAL1M8	LINE	2025	685904	6	643	27	5424	31072	22747670	3117141169	-3.07449	0.00030719	0.0237853	Down
WI38VA13	HAL1b	LINE	4665	1204971	8	1171	47	8722	31072	22747670	3117141169	-2.89585	7.44248e-08	9.62287e-06	Down
WI38VA13	HERV9NC-int	LTR	259	709725	30	10429	6	2198	31072	22747670	3117141169	2.24582	3.88914e-05	0.00366045	Up
WI38VA13	HERVH-int	LTR	5811	5343156	16	6791	102	39712	31072	22747670	3117141169	-2.5477	1.20329e-16	3.31812e-14	Down
WI38VA13	HERVIP10FH-int	LTR	1191	531966	1	601	19	4699	31072	22747670	3117141169	-2.96483	3.75298e-05	0.00355357	Down
WI38VA13	HERVK9-int	LTR	700	1038531	90	41650	16	7137	31072	22747670	3117141169	2.54476	1.34839e-14	3.31157e-12	Up
WI38VA13	HSATI	Satellite	6379	3608404	0	0	71	26170	31072	22747670	3117141169	-14.6757	6.96367e-22	2.73637e-19	Down
WI38VA13	HSATII	Satellite	30001	40941325	0	0	622	306841	31072	22747670	3117141169	-18.2271	4.44461e-189	2.32868e-185	Down
WI38VA13	L1HS	LINE	1826	3990900	2	433	41	27363	31072	22747670	3117141169	-5.97844	1.75274e-10	3.06106e-08	Down
WI38VA13	L1M2a	LINE	535	454740	62	41585	13	4579	31072	22747670	3117141169	3.18268	2.54667e-09	3.81225e-07	Up
WI38VA13	L1M3	LINE	8044	2861562	13	1287	108	28392	31072	22747670	3117141169	-4.46233	6.32292e-20	2.16051e-17	Down
WI38VA13	L1M4c	LINE	4193	2338581	18	2040	51	17455	31072	22747670	3117141169	-3.09637	8.21429e-05	0.00737784	Down
WI38VA13	L1M5	LINE	48073	13001754	138	14966	515	107884	31072	22747670	3117141169	-2.84964	2.38035e-52	3.74143e-49	Down
WI38VA13	L1M6	LINE	5487	1499849	16	2083	58	11308	31072	22747670	3117141169	-2.44004	8.92852e-07	0.000102437	Down
WI38VA13	L1MA10	LINE	5153	1635447	9	1109	50	9782	31072	22747670	3117141169	-3.13972	4.85615e-08	6.36075e-06	Down
WI38VA13	L1MA4	LINE	10910	6304825	25	7701	143	40203	31072	22747670	3117141169	-2.38403	1.98083e-21	7.41302e-19	Down
WI38VA13	L1MA6	LINE	5649	3193166	13	4494	63	18961	31072	22747670	3117141169	-2.07672	4.51849e-09	6.57608e-07	Down
WI38VA13	L1MA7	LINE	9247	4329890	24	4706	106	28811	31072	22747670	3117141169	-2.61379	1.4299e-13	3.16552e-11	Down
WI38VA13	L1MA8	LINE	10914	5123247	24	3178	157	44321	31072	22747670	3117141169	-3.80138	2.55622e-25	1.21753e-22	Down
WI38VA13	L1MA9	LINE	16887	7755567	47	12449	194	56507	31072	22747670	3117141169	-2.18231	1.53824e-22	6.19951e-20	Down
WI38VA13	L1MB1	LINE	6344	3195978	10	1653	83	26379	31072	22747670	3117141169	-3.99541	1.49929e-15	3.86325e-13	Down
WI38VA13	L1MB2	LINE	9180	3576892	34	5875	99	25030	31072	22747670	3117141169	-2.09081	1.32503e-08	1.84308e-06	Down
WI38VA13	L1MB3	LINE	17878	6992066	70	8549	199	53412	31072	22747670	3117141169	-2.64319	1.33308e-15	3.49222e-13	Down
WI38VA13	L1MB4	LINE	9620	3586601	42	5793	105	28067	31072	22747670	3117141169	-2.27629	1.87705e-07	2.30495e-05	Down
WI38VA13	L1MB5	LINE	9695	3747096	35	5735	106	25677	31072	22747670	3117141169	-2.16242	1.48677e-09	2.36051e-07	Down
WI38VA13	L1MB7	LINE	19935	8665372	86	11018	232	56773	31072	22747670	3117141169	-2.36524	9.27987e-17	2.60466e-14	Down
WI38VA13	L1MC	LINE	6360	1794063	24	2736	70	12863	31072	22747670	3117141169	-2.23267	2.026e-06	0.000224258	Down
WI38VA13	L1MC1	LINE	13596	7619545	36	7240	153	52471	31072	22747670	3117141169	-2.85729	1.75862e-18	5.52838e-16	Down
WI38VA13	L1MC2	LINE	6446	3138811	22	4258	69	18675	31072	22747670	3117141169	-2.1326	7.51275e-07	8.74707e-05	Down
WI38VA13	L1MC3	LINE	13424	6884259	47	6445	189	51932	31072	22747670	3117141169	-3.01018	1.56923e-21	6.01589e-19	Down
WI38VA13	L1MC4	LINE	27123	8602942	68	11524	303	68041	31072	22747670	3117141169	-2.56166	9.64091e-37	7.57679e-34	Down
WI38VA13	L1MC4a	LINE	8641	3195342	31	3478	99	29823	31072	22747670	3117141169	-3.09973	1.55634e-09	2.42203e-07	Down
WI38VA13	L1MC5	LINE	15169	4350083	66	9215	183	40913	31072	22747670	3117141169	-2.15038	5.35285e-14	1.21936e-11	Down
WI38VA13	L1MC5a	LINE	17820	4920556	71	9784	183	39206	31072	22747670	3117141169	-2.00247	1.19301e-12	2.40408e-10	Down
WI38VA13	L1MCa	LINE	7304	3830383	18	2780	98	31803	31072	22747670	3117141169	-3.51553	1.32449e-14	3.30449e-12	Down
WI38VA13	L1MD	LINE	6986	1961270	22	2641	64	13258	31072	22747670	3117141169	-2.32727	6.14227e-06	0.000652326	Down
WI38VA13	L1MD1	LINE	7169	3932114	19	2696	87	26317	31072	22747670	3117141169	-3.28662	1.19077e-11	2.17634e-09	Down
WI38VA13	L1MD2	LINE	11446	5065594	41	6316	116	32388	31072	22747670	3117141169	-2.35819	1.52525e-09	2.39739e-07	Down
WI38VA13	L1MD3	LINE	6264	2090440	17	1980	57	11530	31072	22747670	3117141169	-2.54122	3.18712e-06	0.000343118	Down
WI38VA13	L1MDa	LINE	7308	3889654	14	1902	99	31883	31072	22747670	3117141169	-4.06649	4.78711e-17	1.36807e-14	Down
WI38VA13	L1ME1	LINE	33316	15385703	88	13496	397	111616	31072	22747670	3117141169	-3.04785	3.30129e-48	3.99152e-45	Down
WI38VA13	L1ME2	LINE	12819	5389574	42	6628	161	47757	31072	22747670	3117141169	-2.84888	9.66386e-18	2.92109e-15	Down
WI38VA13	L1ME2z	LINE	6779	2144540	13	1784	66	15956	31072	22747670	3117141169	-3.16019	9.72518e-10	1.57588e-07	Down
WI38VA13	L1ME3A	LINE	17626	6436936	65	8933	170	40274	31072	22747670	3117141169	-2.17251	4.40887e-12	8.45105e-10	Down
WI38VA13	L1ME3B	LINE	8066	2723096	26	4177	86	18909	31072	22747670	3117141169	-2.17826	9.84311e-09	1.39382e-06	Down
WI38VA13	L1ME3Cz	LINE	13709	4069965	21	3027	150	32253	31072	22747670	3117141169	-3.41304	2.43201e-25	1.19457e-22	Down
WI38VA13	L1ME3E	LINE	4275	1503245	15	1986	45	8624	31072	22747670	3117141169	-2.11793	0.000127607	0.0109007	Down
WI38VA13	L1ME3F	LINE	4665	1544924	15	2291	43	10488	31072	22747670	3117141169	-2.1942	0.000294292	0.0228994	Down
WI38VA13	L1ME3G	LINE	22408	5643496	77	8490	263	47378	31072	22747670	3117141169	-2.48024	4.34785e-25	1.95256e-22	Down
WI38VA13	L1ME4a	LINE	30102	6540786	69	6404	249	42969	31072	22747670	3117141169	-2.74606	3.68932e-25	1.70555e-22	Down
WI38VA13	L1ME4c	LINE	10210	2200686	31	3802	99	15255	31072	22747670	3117141169	-2.00417	1.58904e-09	2.44868e-07	Down
WI38VA13	L1MEc	LINE	17808	8030192	84	15158	225	66750	31072	22747670	3117141169	-2.13861	3.83389e-16	1.02137e-13	Down
WI38VA13	L1MEd	LINE	18017	6236934	60	9901	176	44360	31072	22747670	3117141169	-2.1635	1.72387e-14	4.16859e-12	Down
WI38VA13	L1MEf	LINE	12126	5741683	43	6681	128	33978	31072	22747670	3117141169	-2.34629	4.56239e-11	8.24272e-09	Down
WI38VA13	L1MEi	LINE	5744	1725181	10	1303	75	16401	31072	22747670	3117141169	-3.65286	1.54718e-13	3.33131e-11	Down
WI38VA13	L1MEj	LINE	2335	716643	8	1121	34	6917	31072	22747670	3117141169	-2.62428	6.40157e-05	0.00588421	Down
WI38VA13	L1P1	LINE	3142	2879783	12	4603	39	18840	31072	22747670	3117141169	-2.03292	0.000186899	0.0157095	Down
WI38VA13	L1P4	LINE	4342	1793777	10	2201	40	10982	31072	22747670	3117141169	-2.31839	2.26667e-05	0.00224072	Down
WI38VA13	L1PA13	LINE	9327	7497082	37	13867	137	55966	31072	22747670	3117141169	-2.01282	8.07967e-15	2.04833e-12	Down
WI38VA13	L1PA2	LINE	5643	11529691	11	5549	143	76567	31072	22747670	3117141169	-3.78618	8.74469e-31	5.0907e-28	Down
WI38VA13	L1PA3	LINE	10288	17629483	21	8255	234	116931	31072	22747670	3117141169	-3.82408	3.60758e-47	4.05029e-44	Down
WI38VA13	L1PA4	LINE	12853	19958185	51	20540	242	117298	31072	22747670	3117141169	-2.51361	3.16694e-31	1.91454e-28	Down
WI38VA13	L1PA8A	LINE	2325	3018287	7	4582	50	22546	31072	22747670	3117141169	-2.29857	3.47585e-09	5.1541e-07	Down
WI38VA13	L1PB4	LINE	7694	4038949	22	7725	96	31670	31072	22747670	3117141169	-2.03537	2.72498e-12	5.3539e-10	Down
WI38VA13	L1PBa1	LINE	555	826545	36	20715	10	5045	31072	22747670	3117141169	2.03753	0.000114391	0.00987912	Up
WI38VA13	LOR1-int	LTR	1268	676300	1	88	23	7718	31072	22747670	3117141169	-6.43846	2.71754e-06	0.000294582	Down
WI38VA13	LSAU	Satellite	1080	320922	0	0	13	2810	31072	22747670	3117141169	-11.4569	0.000235432	0.019059	Down
WI38VA13	LTR12	LTR	730	481134	160	56785	12	4391	31072	22747670	3117141169	3.69259	7.15734e-38	5.921e-35	Up
WI38VA13	LTR12C	LTR	2184	2132858	1004	659757	28	11389	31072	22747670	3117141169	5.8561	3.46419068238048e-319	5.44501491456565e-315	Up
WI38VA13	LTR12D	LTR	736	439609	163	82199	9	3592	31072	22747670	3117141169	4.51588	1.17433e-41	1.08577e-38	Up
WI38VA13	LTR12E	LTR	1245	1441203	549	343470	24	10891	31072	22747670	3117141169	4.97885	2.90127e-162	1.14005e-158	Up
WI38VA13	LTR12F	LTR	579	233858	32	7562	4	1506	31072	22747670	3117141169	2.32728	1.38227e-06	0.00015519	Up
WI38VA13	LTR12_v	LTR	754	396058	103	35540	4	908	31072	22747670	3117141169	5.28906	2.06448e-27	1.08165e-24	Up
WI38VA13	LTR17	LTR	840	483460	99	41211	10	3987	31072	22747670	3117141169	3.36933	1.19797e-20	4.27946e-18	Up
WI38VA13	LTR18B	LTR	361	155329	29	8193	1	597	31072	22747670	3117141169	3.77635	3.34076e-08	4.41262e-06	Up
WI38VA13	LTR1D	LTR	312	240852	15	6009	1	372	31072	22747670	3117141169	4.01012	0.000446182	0.0338797	Up
WI38VA13	LTR2752	LTR	238	217537	50	27789	3	1842	31072	22747670	3117141169	3.91444	4.25194e-13	8.79368e-11	Up
WI38VA13	MER11C	LTR	1498	1502929	3	1076	29	11404	31072	22747670	3117141169	-3.40458	2.28865e-06	0.000250152	Down
WI38VA13	MER2	DNA	9378	2048876	23	2361	79	11520	31072	22747670	3117141169	-2.28619	2.09892e-08	2.79583e-06	Down
WI38VA13	MER44A	DNA	2426	580530	1	60	20	3141	31072	22747670	3117141169	-5.68673	2.02478e-05	0.00201428	Down
WI38VA13	MER44C	DNA	1083	472988	4	364	22	6346	31072	22747670	3117141169	-4.12011	0.00049599	0.0369477	Down
WI38VA13	MER47A	DNA	2676	732455	9	1420	39	7341	31072	22747670	3117141169	-2.36927	1.40031e-05	0.00142923	Down
WI38VA13	MER52A	LTR	1302	1478048	306	206271	31	16329	31072	22747670	3117141169	3.65895	3.05137e-65	5.32905e-62	Up
WI38VA13	MER52C	LTR	363	298030	35	16446	9	3352	31072	22747670	3117141169	2.2943	6.51743e-05	0.00595587	Up
WI38VA13	MER52D	LTR	916	766682	160	104071	17	7240	31072	22747670	3117141169	3.84525	5.19966e-33	3.40535e-30	Up
WI38VA13	MER8	DNA	1997	366141	3	310	21	3021	31072	22747670	3117141169	-3.28052	0.000266525	0.0211578	Down
WI38VA13	MLT2A1	LTR	4107	1151821	5	1617	48	7475	31072	22747670	3117141169	-2.20805	6.33259e-10	1.04774e-07	Down
WI38VA13	MLT2B4	LTR	4052	1135623	183	31276	35	7121	31072	22747670	3117141169	2.13475	5.55697e-26	2.81756e-23	Up
WI38VA13	MamRep434	DNA	2177	367752	4	571	25	2439	31072	22747670	3117141169	-2.09279	9.87264e-05	0.00871787	Down
WI38VA13	SAR	Satellite	166	13392855	0	0	35	104841	31072	22747670	3117141169	-16.6779	7.84218e-12	1.45016e-09	Down
WI38VA13	SATR1	Satellite	640	925619	0	0	13	6424	31072	22747670	3117141169	-12.6495	0.000229569	0.0187936	Down
WI38VA13	SST1	Satellite	1202	927721	0	0	16	4924	31072	22747670	3117141169	-12.2659	2.90222e-05	0.00281587	Down
WI38VA13	SVA_D	Retroposon	1002	1014003	4	769	22	11352	31072	22747670	3117141169	-3.88207	0.000493037	0.0369477	Down
WI38VA13	SVA_F	Retroposon	1105	1227415	2	24	21	8405	31072	22747670	3117141169	-8.39335	6.1031e-05	0.00564285	Down
WI38VA13	TAR1	Satellite	201	135880	39	26307	2	489	31072	22747670	3117141169	5.74658	1.23277e-10	2.20189e-08	Up
WI38VA13	THE1C	LTR	11207	4988809	32	10299	139	45287	31072	22747670	3117141169	-2.13648	3.27723e-17	9.71916e-15	Down
WI38VA13	Tigger2a	DNA	3585	1087208	8	1423	43	10536	31072	22747670	3117141169	-2.88744	6.31033e-07	7.40193e-05	Down
WI38VA13	Tigger3a	DNA	5459	1521037	11	1742	52	10541	31072	22747670	3117141169	-2.5965	1.55035e-07	1.96519e-05	Down
WI38VA13	Tigger3c	DNA	2085	500319	1	73	26	3640	31072	22747670	3117141169	-5.62067	3.88012e-07	4.62028e-05	Down
WI38VA13	Tigger4a	DNA	3532	647475	9	718	31	4685	31072	22747670	3117141169	-2.70429	0.00065689	0.0478009	Down
WI38VA13	Tigger7	DNA	3294	713222	6	709	29	4824	31072	22747670	3117141169	-2.76464	0.000112333	0.00975494	Down
WI38VA13	teucerv2_3edge	Unknown	69	154022	18	39895	3	538	31072	22747670	3117141169	6.20982	0.000597877	0.0439132	Up

### Sheet: U2OS_significant
Cell	repName	Class	Total_number_of_repeats	Total_size_of_repeats	Total_number_of_intersected	Total_size_of_intersected	Total_number_of_intersected_background	Total_size_of_intersected_background	Total_number_of_peaks	Total_size_of_peaks	Total_size_of_filter_genome	log2.Exp_._background.	p.value	FDR	Significant
U2OS	(AGGGTT)n	Simple_repeat	21	38370	11	8632	0	0	6158	4146487	3117141169	13.0756	0.000164799	0.0498137	Up
U2OS	(AT)n	Simple_repeat	40188	3421776	2	74	72	5508	6158	4146487	3117141169	-6.19876	2.85206e-19	1.49429e-15	Down
U2OS	(ATCGAATGGA)n	Simple_repeat	12696	600191	0	0	21	1004	6158	4146487	3117141169	-9.97298	9.45813e-07	0.000571781	Down
U2OS	(ATTCC)n	Simple_repeat	630	9836352	0	0	20	15737	6158	4146487	3117141169	-13.942	1.63647e-06	0.000872709	Down
U2OS	(TA)n	Simple_repeat	40210	5351976	5	309	67	9666	6158	4146487	3117141169	-4.96273	6.23879e-15	1.96123e-11	Down
U2OS	(TATATAA)n	Simple_repeat	4722	6734157	0	0	17	9143	6158	4146487	3117141169	-13.1586	1.50402e-05	0.00611229	Down
U2OS	A-rich	Low_complexity	59177	2905063	16	704	94	3753	6158	4146487	3117141169	-2.41273	1.25726e-14	3.29361e-11	Down
U2OS	ALR\Alpha	Satellite	1398	83494836	0	0	59	98074	6158	4146487	3117141169	-16.5816	1.85693e-18	7.29681e-15	Down
U2OS	D20S16	Satellite	328	98683	23	2916	0	0	6158	4146487	3117141169	11.5103	1.59904e-07	0.000119685	Up
U2OS	G-rich	Low_complexity	13295	940031	125	11973	19	1899	6158	4146487	3117141169	2.65583	2.06851e-20	1.62565e-16	Up
U2OS	GAP_chr7_51bp	Unknown	711	35682	20	880	0	0	6158	4146487	3117141169	9.783	1.66569e-06	0.000872709	Up
U2OS	HSATI	Satellite	6379	3608404	0	0	21	6736	6158	4146487	3117141169	-12.7179	9.3808e-07	0.000571781	Down
U2OS	HSATII	Satellite	30001	40941325	0	0	114	48922	6158	4146487	3117141169	-15.5782	8.64773e-35	1.35925e-30	Down
U2OS	L1M3	LINE	8044	2861562	0	0	21	6153	6158	4146487	3117141169	-12.5873	9.41291e-07	0.000571781	Down
U2OS	L1M5	LINE	48073	13001754	21	2173	94	17882	6158	4146487	3117141169	-3.04016	3.15209e-12	4.95446e-09	Down
U2OS	L1MA2	LINE	8501	7821606	3	1512	24	10063	6158	4146487	3117141169	-2.73372	4.86211e-05	0.0177727	Down
U2OS	L1MA3	LINE	8375	7545382	4	1504	30	8914	6158	4146487	3117141169	-2.56647	6.04496e-06	0.0026393	Down
U2OS	L1MA8	LINE	10914	5123247	0	0	34	9783	6158	4146487	3117141169	-13.2562	1.13457e-10	1.37178e-07	Down
U2OS	L1MB4	LINE	9620	3586601	3	490	22	6177	6158	4146487	3117141169	-3.65334	0.000155116	0.047806	Down
U2OS	L1MC1	LINE	13596	7619545	4	1167	26	8147	6158	4146487	3117141169	-2.80241	5.89653e-05	0.021064	Down
U2OS	L1MC3	LINE	13424	6884259	7	1777	38	11027	6158	4146487	3117141169	-2.63284	3.06693e-06	0.00141783	Down
U2OS	L1MC4	LINE	27123	8602942	7	580	59	11478	6158	4146487	3117141169	-4.30431	2.32559e-11	3.04614e-08	Down
U2OS	L1MC5	LINE	15169	4350083	8	1139	37	6985	6158	4146487	3117141169	-2.61543	1.5166e-05	0.00611229	Down
U2OS	L1MC5a	LINE	17820	4920556	11	1272	47	8976	6158	4146487	3117141169	-2.818	1.9954e-06	0.000981308	Down
U2OS	L1MDa	LINE	7308	3889654	1	799	18	4303	6158	4146487	3117141169	-2.42761	7.55823e-05	0.0252767	Down
U2OS	L1ME1	LINE	33316	15385703	19	2452	88	21510	6158	4146487	3117141169	-3.13246	8.18528e-12	1.1696e-08	Down
U2OS	L1ME3	LINE	7985	2682773	3	367	23	5894	6158	4146487	3117141169	-4.00171	8.6921e-05	0.028463	Down
U2OS	L1ME3G	LINE	22408	5643496	0	0	44	6258	6158	4146487	3117141169	-12.6117	1.1131e-13	2.49939e-10	Down
U2OS	L1ME4a	LINE	30102	6540786	8	515	43	8996	6158	4146487	3117141169	-4.124	6.79873e-07	0.000464619	Down
U2OS	L1ME4b	LINE	23497	5793682	8	1547	45	7717	6158	4146487	3117141169	-2.31782	2.33463e-07	0.000166799	Down
U2OS	L1MEf	LINE	12126	5741683	3	914	34	6910	6158	4146487	3117141169	-2.91705	1.20954e-07	9.50581e-05	Down
U2OS	L1MEi	LINE	5744	1725181	1	155	23	5341	6158	4146487	3117141169	-5.09776	2.92057e-06	0.00139108	Down
U2OS	L1PA10	LINE	7933	7309598	7	1608	32	13515	6158	4146487	3117141169	-3.07043	6.89103e-05	0.0240696	Down
U2OS	L1PA16	LINE	14394	10892047	9	3202	43	18713	6158	4146487	3117141169	-2.54662	1.99783e-06	0.000981308	Down
U2OS	L1PA2	LINE	5643	11529691	2	349	27	13654	6158	4146487	3117141169	-5.28593	1.58128e-06	0.000872709	Down
U2OS	L1PA3	LINE	10288	17629483	0	0	42	16370	6158	4146487	3117141169	-13.9989	4.36074e-13	8.56777e-10	Down
U2OS	L1PA4	LINE	12853	19958185	6	3046	51	29812	6158	4146487	3117141169	-3.29048	5.46012e-10	5.36389e-07	Down
U2OS	L1PA5	LINE	11590	16406359	13	3993	47	23994	6158	4146487	3117141169	-2.58683	1.18498e-05	0.00503391	Down
U2OS	LTR12C	LTR	2184	2132858	45	16356	5	2459	6158	4146487	3117141169	2.73318	3.51056e-09	3.24582e-06	Up
U2OS	LTR12E	LTR	1245	1441203	55	26803	4	2530	6158	4146487	3117141169	3.40467	1.00355e-12	1.75264e-09	Up
U2OS	MER52A	LTR	1302	1478048	37	18951	6	1943	6158	4146487	3117141169	3.28525	1.36177e-06	0.000792751	Up
U2OS	MER52D	LTR	916	766682	29	11629	5	2049	6158	4146487	3117141169	2.50416	3.29969e-05	0.0126499	Up
U2OS	MLT2A1	LTR	4107	1151821	1	129	19	3214	6158	4146487	3117141169	-4.62824	3.93095e-05	0.0147111	Down
U2OS	TAR1	Satellite	201	135880	39	24953	2	1298	6158	4146487	3117141169	4.2638	1.23277e-10	1.38404e-07	Up
U2OS	THE1C	LTR	11207	4988809	1	150	33	8357	6158	4146487	3117141169	-5.79054	3.98507e-09	3.47985e-06	Down
U2OS	Tigger3b	DNA	6944	3214437	1	222	22	5584	6158	4146487	3117141169	-4.64644	5.6357e-06	0.00253091	Down
U2OS	teucerv2_3edge	Unknown	69	154022	13	16504	0	0	6158	4146487	3117141169	14.0106	0.000131002	0.0411817	Up

### Sheet: HeLa significant
Cell	repName	Class	Total_number_of_repeats	Total_size_of_repeats	Total_number_of_intersected	Total_size_of_intersected	Total_number_of_intersected_background	Total_size_of_intersected_background	Total_number_of_peaks	Total_size_of_peaks	Total_size_of_filter_genome	log2.Exp_._background.	p.value	FDR	Significant
HeLa	(AACCC)n	Simple_repeat	14	686	9	459	0	0	41026	48525457	3117141169	8.84549	0.00057971	0.0477062	Up
HeLa	(AACCCT)n	Simple_repeat	22	16564	18	2606	0	0	41026	48525457	3117141169	11.3482	1.42104e-08	2.53816e-06	Up
HeLa	(AATGG)n	Simple_repeat	1641	5876418	1	5	82	92625	41026	48525457	3117141169	-13.9142	6.30747e-24	3.67188e-21	Down
HeLa	(AATGGAATGG)n	Simple_repeat	48	2808991	0	0	28	63643	41026	48525457	3117141169	-15.9577	2.55212e-11	6.47004e-09	Down
HeLa	(ACCCTA)n	Simple_repeat	26	11474	23	8266	0	0	41026	48525457	3117141169	13.0131	1.47363e-11	3.92585e-09	Up
HeLa	(AGGGTT)n	Simple_repeat	21	38370	20	31446	0	0	41026	48525457	3117141169	14.9406	8.17452e-11	1.97672e-08	Up
HeLa	(ATCAAATGGA)n	Simple_repeat	1076	53813	0	0	16	755	41026	48525457	3117141169	-9.56224	2.88507e-05	0.00312742	Down
HeLa	(ATCGAATGGA)n	Simple_repeat	12696	600191	0	0	206	9448	41026	48525457	3117141169	-13.2059	8.40926e-63	3.30442e-59	Down
HeLa	(ATGGA)n	Simple_repeat	1591	2076203	0	0	39	30208	41026	48525457	3117141169	-14.8827	2.87398e-12	8.85749e-10	Down
HeLa	(ATTCC)n	Simple_repeat	630	9836352	1	881	82	144623	41026	48525457	3117141169	-7.35731	1.1055e-24	7.24008e-22	Down
HeLa	(CATC)n	Simple_repeat	834	134962	34	5170	9	1057	41026	48525457	3117141169	2.2891	0.000140844	0.0136653	Up
HeLa	(CATTC)n	Satellite	355	2393822	2	541	33	40718	41026	48525457	3117141169	-6.23127	1.84022e-08	3.21384e-06	Down
HeLa	(CCCCAC)n	Simple_repeat	114	4608	12	553	0	0	41026	48525457	3117141169	9.11374	0.000359927	0.0316052	Up
HeLa	(CCCTAA)n	Simple_repeat	45	12395	26	3708	0	0	41026	48525457	3117141169	11.8568	1.67969e-10	3.9405e-08	Up
HeLa	(CCCTAAC)n	Simple_repeat	7	956	7	956	0	0	41026	48525457	3117141169	9.90238	0.000582751	0.0477066	Up
HeLa	(CCTAAC)n	Simple_repeat	33	14146	24	4481	0	0	41026	48525457	3117141169	12.1299	1.23526e-10	2.94178e-08	Up
HeLa	(CCTG)n	Simple_repeat	239	9722	16	593	1	25	41026	48525457	3117141169	4.51388	0.000218402	0.0203127	Up
HeLa	(CTAACC)n	Simple_repeat	41	27096	30	11414	1	33	41026	48525457	3117141169	8.39118	7.01148e-12	1.93345e-09	Up
HeLa	(GAATG)n	Satellite	594	6688563	0	0	75	120959	41026	48525457	3117141169	-16.8842	4.37168e-24	2.64285e-21	Down
HeLa	(GATTCCATTC)n	Simple_repeat	4758	256552	0	0	74	3927	41026	48525457	3117141169	-11.9396	7.9539e-23	4.31102e-20	Down
HeLa	(GGAAT)n	Simple_repeat	415	5259606	1	1056	47	73924	41026	48525457	3117141169	-6.12802	9.25863e-14	3.23394e-11	Down
HeLa	(GGAATGGAAT)n	Simple_repeat	63	3484929	0	0	31	57200	41026	48525457	3117141169	-15.8038	6.56218e-12	1.84186e-09	Down
HeLa	(GGGTTA)n	Simple_repeat	11	8057	10	6157	0	0	41026	48525457	3117141169	12.5882	3.40217e-05	0.00363778	Up
HeLa	(GGTTAG)n	Simple_repeat	17	6956	16	4635	1	19	41026	48525457	3117141169	7.85674	2.48542e-07	3.55144e-05	Up
HeLa	(GTTAGG)n	Simple_repeat	23	7829	20	5487	1	56	41026	48525457	3117141169	6.58917	1.18055e-08	2.13287e-06	Up
HeLa	(TAACCC)n	Simple_repeat	30	21462	26	10514	1	301	41026	48525457	3117141169	5.12176	1.87765e-11	4.83817e-09	Up
HeLa	(TATATAA)n	Simple_repeat	4722	6734157	3	795	139	93018	41026	48525457	3117141169	-6.86861	6.3807e-38	6.26824e-35	Down
HeLa	(TCCAT)n	Simple_repeat	413	2653617	2	160	32	40421	41026	48525457	3117141169	-7.97194	3.99848e-08	6.74795e-06	Down
HeLa	(TGGAA)n	Simple_repeat	2021	4951695	2	157	70	60030	41026	48525457	3117141169	-8.56964	6.27015e-19	2.81583e-16	Down
HeLa	(TTAGGG)n	Simple_repeat	12	18264	11	14008	0	0	41026	48525457	3117141169	13.7741	9.61483e-06	0.00112781	Up
HeLa	(TTCCA)n	Simple_repeat	307	3465031	3	122	33	56009	41026	48525457	3117141169	-8.83088	1.06626e-07	1.64309e-05	Down
HeLa	ALR\Alpha	Satellite	1398	83494836	12	9356	204	1356836	41026	48525457	3117141169	-7.17999	2.58224e-49	5.07345e-46	Down
HeLa	BSR	Beta	2528	6945776	9	4364	80	123133	41026	48525457	3117141169	-4.8181	1.39613e-15	5.77482e-13	Down
HeLa	CER	Satellite	117	959067	0	0	13	21422	41026	48525457	3117141169	-14.3869	0.000171643	0.0160588	Down
HeLa	COMP-subunit_TSPY_rnd-1_family-25	Unknown	297	375575	0	0	15	6782	41026	48525457	3117141169	-12.7277	5.09192e-05	0.00526545	Down
HeLa	Charlie2a	DNA	2812	757637	25	2884	66	16526	41026	48525457	3117141169	-2.51818	1.74217e-05	0.00199879	Down
HeLa	D20S16	Satellite	328	98683	45	13054	2	120	41026	48525457	3117141169	6.75345	3.63208e-12	1.07715e-09	Up
HeLa	GAP_41bp	Unknown	86	3387	57	2201	0	0	41026	48525457	3117141169	11.1046	7.50975e-24	4.21565e-21	Up
HeLa	GAP_43bp	Unknown	101	4242	22	918	0	0	41026	48525457	3117141169	9.84392	1.32206e-07	2.0175e-05	Up
HeLa	GAP_chr14-chr22_64bp	Unknown	7098	454025	0	0	154	9299	41026	48525457	3117141169	-13.183	3.78487e-47	6.61006e-44	Down
HeLa	GAP_chr7_49bp	Unknown	711	34200	3	128	27	1278	41026	48525457	3117141169	-3.30957	6.90218e-06	0.000834527	Down
HeLa	HERVFH21-int	LTR	233	273097	34	29575	6	3263	41026	48525457	3117141169	3.17971	3.40734e-06	0.000438988	Up
HeLa	HERVIP10B3-int	LTR	315	388644	26	16007	4	2927	41026	48525457	3117141169	2.45081	4.02668e-05	0.00424775	Up
HeLa	HERVK9-int	LTR	700	1038531	239	125662	28	18505	41026	48525457	3117141169	2.76349	1.79445e-51	4.70087e-48	Up
HeLa	HSATI	Satellite	6379	3608404	2	628	139	54319	41026	48525457	3117141169	-6.43228	3.43236e-39	4.14998e-36	Down
HeLa	HSATII	Satellite	30001	40941325	1	141	983	633303	41026	48525457	3117141169	-12.1228	3.43833e-297	5.40437e-293	Down
HeLa	HSMAR2	DNA	1941	1157436	14	2618	48	21638	41026	48525457	3117141169	-3.04655	1.50014e-05	0.00173376	Down
HeLa	L1HS	LINE	1826	3990900	15	4813	68	58126	41026	48525457	3117141169	-3.5939	2.16432e-09	4.36139e-07	Down
HeLa	L1M3	LINE	8044	2861562	65	10670	181	52677	41026	48525457	3117141169	-2.30351	5.05435e-14	1.84754e-11	Down
HeLa	L1P2	LINE	1351	1722679	13	4662	42	30940	41026	48525457	3117141169	-2.73019	9.70625e-05	0.00971737	Down
HeLa	L1PA2	LINE	5643	11529691	40	12458	230	172102	41026	48525457	3117141169	-3.78801	2.61686e-34	2.2851e-31	Down
HeLa	L1PA3	LINE	10288	17629483	99	36745	374	256902	41026	48525457	3117141169	-2.80556	1.8683e-39	2.44716e-36	Down
HeLa	L1PBb	LINE	317	399137	36	29093	7	3960	41026	48525457	3117141169	2.87679	4.46767e-06	0.000566314	Up
HeLa	LOR1-int	LTR	1268	676300	5	1824	43	12589	41026	48525457	3117141169	-2.78631	1.02953e-08	1.90379e-06	Down
HeLa	LTR18B	LTR	361	155329	25	8876	4	961	41026	48525457	3117141169	3.20596	7.62665e-05	0.00773392	Up
HeLa	LTR1D	LTR	312	240852	25	13109	3	1234	41026	48525457	3117141169	3.40808	1.85535e-05	0.00210595	Up
HeLa	LTR1E	LTR	335	229656	22	9983	4	2310	41026	48525457	3117141169	2.1111	0.000418769	0.0359684	Up
HeLa	LTR26C	LTR	314	111208	30	6950	6	1465	41026	48525457	3117141169	2.24534	4.33283e-05	0.00453937	Up
HeLa	LTR31	LTR	240	100426	29	9506	5	1590	41026	48525457	3117141169	2.57906	2.05925e-05	0.00229555	Up
HeLa	LTR5	LTR	283	232094	33	17904	4	3603	41026	48525457	3117141169	2.31269	5.00434e-07	6.9609e-05	Up
HeLa	LTR60B	LTR	278	106188	37	15028	4	422	41026	48525457	3117141169	5.15095	3.65747e-08	6.24871e-06	Up
HeLa	MER11C	LTR	1498	1502929	14	3556	47	29011	41026	48525457	3117141169	-3.02792	2.26241e-05	0.00246948	Down
HeLa	MER11D	LTR	263	194269	31	16621	5	2062	41026	48525457	3117141169	3.01028	6.60109e-06	0.000810594	Up
HeLa	MER9a1	LTR	324	154648	170	72188	11	3822	41026	48525457	3117141169	4.239	1.07491e-49	2.41363e-46	Up
HeLa	MER9a2	LTR	331	153561	149	60376	7	2805	41026	48525457	3117141169	4.42741	1.76787e-44	2.52613e-41	Up
HeLa	MER9a3	LTR	548	252753	244	99394	9	2571	41026	48525457	3117141169	5.27221	6.52039e-75	3.41625e-71	Up
HeLa	SAR	Satellite	166	13392855	0	0	42	231878	41026	48525457	3117141169	-17.823	2.32367e-14	8.90816e-12	Down
HeLa	SAT-VAR_rnd-1_family-9	Satellite	488	237976	0	0	12	2954	41026	48525457	3117141169	-11.5289	0.000455985	0.0389311	Down
HeLa	SATR1	Satellite	640	925619	2	244	21	13574	41026	48525457	3117141169	-5.79203	5.75716e-05	0.00591445	Down
HeLa	SAT_rnd-1_family-6	Unknown	353	16792	35	1582	1	16	41026	48525457	3117141169	6.54098	4.65674e-10	1.04564e-07	Up
HeLa	SAT_rnd-1_family-84	Unknown	40	3010	35	2631	3	172	41026	48525457	3117141169	3.92732	1.34974e-13	4.61202e-11	Up
HeLa	SST1	Satellite	1202	927721	0	0	28	12155	41026	48525457	3117141169	-13.5694	6.35493e-09	1.18913e-06	Down
HeLa	TAR1	Satellite	201	135880	75	57428	4	726	41026	48525457	3117141169	6.30368	2.25165e-21	1.07247e-18	Up
HeLa	Tigger6	DNA	207	56541	0	0	12	2418	41026	48525457	3117141169	-11.2402	0.000414426	0.0357909	Down
